# Comparative clinical transcriptome of *pir* genes in severe *Plasmodium vivax* malaria

**DOI:** 10.1101/2025.07.10.664071

**Authors:** Pon Arunachalam Boopathi, Saurabh Singh, Priyanka Roy, Sampreeti Tahbildar, Sanjay Kumar Kochar, Dhanpat Kumar Kochar, Ashis Das

## Abstract

*vir* genes, a multigene family in *Plasmodium vivax* that are a part of a larger superfamily of genes called the *pir* (*Plasmodium* interspersed repeat) genes, have been reported earlier to be potentially involved in cyto-adherence and evasion of splenic clearance. *Plasmodium vivax*, historically characterised as a “benign” malaria parasite, has been associated with clinical outcomes including hepatic dysfunction, renal failure, and cerebral malaria in India and several global regions. It constitutes an economic burden and presents a public health challenge alongside other *Plasmodium* species. Here, we present a part of global transcriptomic studies using custom-designed microarrays that compare the transcriptome of the parasite responsible for severe *Plasmodium vivax* manifestations, specifically hepatic dysfunction and cerebral malaria from India, with an emphasis on the *pir* genes, some of which are reported to play a role in cyto-adherence. The RNA of the parasite isolated from 23 patients (uncomplicated group = 6, hepatic dysfunction group = 12, and cerebral malaria group = 5) was subjected to microarray hybridisation, and the data obtained showed a wide range of *pir* subfamilies to have been differentially expressed. We report the upregulation of 24 *pir* genes in the cerebral malaria group (n = 5) and 28 *pir* genes in the hepatic dysfunction group (n = 12), which belong to different subfamilies in at least 50% of the severe malaria patients’ group. Out of the upregulated *pir* genes in the cerebral malaria group, members of *vir* subfamily E (n=8 genes) and the *pvpir* subfamily H (n=6 genes) are expressed in a higher proportion compared to the hepatic dysfunction group, where members of *vir* subfamily E (n=9) and C (n=6) are expressed in a major proportion.

**Author Summary:** *Plasmodium vivax*, considered to cause benign infections, has been reported over the past couple of decades as manifesting with severe symptoms like cerebral malaria, hepatic dysfunction, and others. This paper reports the analysis of a selected *pir* gene repertoire from microarray hybridisation performed with custom-designed 15K microarrays. Differences between *pir* genes, which are specifically upregulated in either hepatic dysfunction or cerebral malaria, the two manifestations considered in addition to uncomplicated *vivax* malaria samples, are highlighted. The latter provided the control values for comparison with the disease groups. The data presented in this study show differentially upregulated *pir* genes, some of which are also common to both manifestations. Literature has reported one of the VIR proteins, encoded by *vir*14 C gene, to be involved in adhesion to ICAM-1. The future scope of this work includes validation with a larger sample size and characterising the products of the *pir* gene, as depicted with reference to their role in cytoadherence or other mechanisms that could lead to severe disease. It would be possible to devise strategies based on this data that could lead to the use of some of these molecules as potential biomarkers or for therapeutic intervention.
