## Supplementary_Information for "Comparative clinical transcriptome of *pir* genes in severe *Plasmodium vivax* malaria": S2_Table.xlsx

### Sheet: Readme
	Comparative analysis of pir genes between CM and HDYS, upregulated/downregulated in at least 50% severe malaria patients’ group
Worksheet 1	pir_CM&HDYS_UP_at least 50%	Comparative analysis of pir genes between CM and HDYS, upregulated in at least 50% (CM=3/5 to 5/5; HDYS=6/12 to 12/12) severe malaria patients' group
Worksheet 2	pir_CM&HDYS_DOWN_at least 50%	Comparative analysis of pir genes between CM and HDYS, downregulated in at least 50% (CM=3/5 to 5/5; HDYS=6/12 to 12/12) severe malaria patients' group
PlasmoDB gene symbol v8.2	Gene symbol as per PlasmoDB v8.2
pir subfamily classification	pir subfamily classification as per Lopez et.al., 2013
Upregulation (%)_CM	Percentage of CM patients' group (n=5) showing upregulation of pir genes
Upregulation (%)_HDYS	Percentage of HDYS patients' group (n=12) showing upregulation of pir genes
Downregulation (%)_CM	Percentage of CM patients' group (n=5) showing downregulation of pir genes
Downregulation (%)_HDYS	Percentage of HDYS patients' group (n=12) showing downregulation of pir genes
Common upregulated pir genes_CM_HDYS_at least 50%	Common upregulated pir genes between CM (n=5) and HDYS (n=12), upregulated in at least 50% (CM=3/5 to 5/5; HDYS=6/12 to 12/12) severe malaria patients' group
Distinct upregulated pir genes_CM_HDYS_at least 50%	Distinct upregulated pir genes between CM (n=5) and HDYS (n=12), upregulated in at least 50% (CM=3/5 to 5/5; HDYS=6/12 to 12/12) severe malaria patients' group
Common downregulated pir genes_CM_HDYS_at least 50%	Common downregulated pir genes between CM (n=5) and HDYS (n=12), downregulated in at least 50% (CM=3/5 to 5/5; HDYS=6/12 to 12/12) severe malaria patients' group
Distinct downregulated pir genes_CM_HDYS_at least 50%	Distinct downregulated pir genes between CM (n=5) and HDYS (n=12), downregulated in at least 50% (CM=3/5 to 5/5; HDYS=6/12 to 12/12) severe malaria patients' group

### Sheet: Worksheet 1
Upregulated pir genes_CM_at least 50% (n=3/5 to 5/5)			Upregulated pir genes_HDYS_at least 50% (n=6/12 to 12/12)			Common upregulated pir genes_CM_HDYS_at least 50% (CM=3/5 to 5/5; HDYS=6/12 to 12/12)				Distinct pir genes_CM_HDYS_at least 50% (CM=3/5 to 5/5; HDYS=6/12 to 12/12)
										CM_distinct			HDYS_distinct
PlasmoDB gene symbol v8.2	pir subfamily classification	Upregulation (%)	PlasmoDB gene symbol v8.2	pir subfamily classification	Upregulation (%)	PlasmoDB gene symbol v8.2	pir subfamily classification	Upregulation (%)_CM	Upregulation (%)_HDYS	PlasmoDB gene symbol v8.2	pir subfamily classification	Upregulation (%)	PlasmoDB gene symbol v8.2	PIR subfamily classification	Upregulation (%)
PVX_005050	Not clustered	80	PVX_086865	vir E	91.7	PVX_005580	vir C	60	58.3	PVX_005050	Not clustered	80	PVX_086865	vir E	91.7
PVX_068690	pvpir H	80	PVX_073190	vir G	75	PVX_011615	Not clustered	60	50	PVX_068690	pvpir H	80	PVX_108770	vir C	75
PVX_097530	vir E	80	PVX_108770	vir C	75	PVX_027690	vir C	60	50	PVX_097530	vir E	80	PVX_012115	vir G	66.7
PVX_110295	vir E	80	PVX_012115	vir G	66.7	PVX_060690	pvpir H	60	50	PVX_110295	vir E	80	PVX_158260	vir E	66.7
PVX_001635	vir E	60	PVX_107745	vir E	66.7	PVX_068190	pvpir H	60	50	PVX_001635	vir E	60	PVX_004520	vir C	58.3
PVX_001645	vir E	60	PVX_158260	vir E	66.7	PVX_073190	vir G	60	75	PVX_001645	vir E	60	PVX_004525	vir C	58.3
PVX_005580	vir C	60	PVX_004520	vir C	58.3	PVX_107745	vir E	60	66.7	PVX_017145	pvpir H	60	PVX_020680	vir E	58.3
PVX_011615	Not clustered	60	PVX_004525	vir C	58.3					PVX_021180	pvpir H	60	PVX_064690	vir I	58.3
PVX_017145	pvpir H	60	PVX_005580	vir C	58.3					PVX_029190	vir C	60	PVX_075195	vir B	58.3
PVX_021180	pvpir H	60	PVX_020680	vir E	58.3					PVX_041690	vir E	60	PVX_157260	vir E	58.3
PVX_027690	vir C	60	PVX_064690	vir I	58.3					PVX_095995	vir C	60	PVX_170270	vir E	58.3
PVX_029190	vir C	60	PVX_075195	vir B	58.3					PVX_106215	pvpir H	60	PVX_002485	vir E	50
PVX_041690	vir E	60	PVX_157260	vir E	58.3					PVX_107740	vir E	60	PVX_009600	Not clustered	50
PVX_060690	pvpir H	60	PVX_170270	vir E	58.3					PVX_115480	vir B	60	PVX_010105	vir E	50
PVX_068190	pvpir H	60	PVX_002485	vir E	50					PVX_119210	vir E	60	PVX_050190	vir C	50
PVX_073190	vir G	60	PVX_009600	Not clustered	50					PVX_120840	Unclassified	60	PVX_071190	vir G	50
PVX_095995	vir C	60	PVX_010105	vir E	50					PVX_161260	pvpir A	60	PVX_101625	pvpir H	50
PVX_106215	pvpir H	60	PVX_011615	Not clustered	50								PVX_102130	vir G	50
PVX_107740	vir E	60	PVX_027690	vir C	50								PVX_104180	vir E	50
PVX_107745	vir E	60	PVX_050190	vir C	50								PVX_112645	pvpir A	50
PVX_115480	vir B	60	PVX_060690	pvpir H	50								PVX_121855	pvpir H	50
PVX_119210	vir E	60	PVX_068190	pvpir H	50
PVX_120840	Unclassified	60	PVX_071190	vir G	50
PVX_161260	pvpir A	60	PVX_101625	pvpir H	50
			PVX_102130	vir G	50
			PVX_104180	vir E	50
			PVX_112645	pvpir A	50
			PVX_121855	pvpir H	50

### Sheet: Worksheet 2
Downregulated pir genes_CM_at least 50% (n=3/5 to 5/5)			Downregulated pir genes_HDYS_at least 50% (n=6/12 to 12/12)			Common downregulated pir genes_CM_HDYS_at least 50% (CM=3/5 to 5/5; HDYS=6/12 to 12/12)				Distinct downregulated pir genes_CM_HDYS_at least 50% (CM=3/5 to 5/5; HDYS=6/12 to 12/12)
										CM_distinct			HDYS_distinct
PlasmoDB gene symbol v8.2	pir subfamily classification	Downregulation (%)	PlasmoDB gene symbol v8.2	pir subfamily classification	Downregulation (%)	PlasmoDB gene symbol v8.2	pir subfamily classification	Downregulation (%)_CM	Downregulation (%)_HDYS	PlasmoDB gene symbol v8.2	pir subfamily classification	Downregulation (%)	PlasmoDB gene symbol v8.2	pir subfamily classification	Downregulation (%)
PVX_031190	vir G	100	PVX_017645	pvpir D	91.7	PVX_031190	vir G	100	83.3	PVX_104180	vir E	100	PVX_017645	pvpir D	91.7
PVX_104180	vir E	100	PVX_031190	vir G	83.3	PVX_011110	pvpir H	80	75	PVX_006580	vir C	80	PVX_102635	pvpir D	75
PVX_006580	vir C	80	PVX_102640	vir E	83.3	PVX_024690	vir C	80	75	PVX_007085	vir E	60	PVX_005055	vir E	66.7
PVX_011110	pvpir H	80	PVX_124725	vir E	83.3	PVX_096980	Unclassified	80	50	PVX_001615	vir E	60	PVX_022685	vir E	66.7
PVX_024690	vir C	80	PVX_011110	pvpir H	75	PVX_096920	vir E	60	66.7	PVX_066190	pvpir H	60	PVX_088785	vir E	66.7
PVX_096980	Unclassified	80	PVX_024690	vir C	75	PVX_024685	vir E	60	75	PVX_108775	vir B	60	PVX_103150	pvpir H	66.7
PVX_007085	vir E	60	PVX_156260	Not clustered	75	PVX_097545	vir E	60	66.7	PVX_002480	vir E	60	PVX_115485	vir E	66.7
PVX_096920	vir E	60	PVX_024685	vir E	75	PVX_112125	pvpir H	60	50	PVX_002490	vir E	60	PVX_034690	vir E	66.7
PVX_001615	vir E	60	PVX_102635	pvpir D	75	PVX_156260	Not clustered	60	75	PVX_017650	pvpir H	60	PVX_074690	vir E	58.3
PVX_024685	vir E	60	PVX_096920	vir E	66.7	PVX_004537	vir E	60	58.3	PVX_083590	vir E	60	PVX_042190	vir E	58.3
PVX_066190	pvpir H	60	PVX_005055	vir E	66.7	PVX_097525	vir E	60	50	PVX_086350	vir B	60	PVX_065690	vir E	58.3
PVX_097545	vir E	60	PVX_022685	vir E	66.7	PVX_102640	vir E	60	83.3	PVX_088790	vir B	60	PVX_115475	vir C	58.3
PVX_108775	vir B	60	PVX_088785	vir E	66.7	PVX_124725	vir E	60	83.3	PVX_103670	vir G	60	PVX_110300	vir E	50
PVX_112125	pvpir H	60	PVX_103150	pvpir H	66.7					PVX_124712	vir E	60	PVX_119210	vir E	50
PVX_156260	Not clustered	60	PVX_115485	vir E	66.7					PVX_169270	vir C	60	PVX_015635	vir E	50
PVX_002480	vir E	60	PVX_034690	vir E	66.7								PVX_093720	vir E	50
PVX_002490	vir E	60	PVX_097545	vir E	66.7								PVX_124705	vir E	50
PVX_004537	vir E	60	PVX_074690	vir E	58.3								PVX_073690	vir E	50
PVX_017650	pvpir H	60	PVX_042190	vir E	58.3								PVX_173270	Not clustered	50
PVX_083590	vir E	60	PVX_065690	vir E	58.3								PVX_056690	vir K	50
PVX_086350	vir B	60	PVX_115475	vir C	58.3								PVX_094250	vir E	50
PVX_088790	vir B	60	PVX_004537	vir E	58.3
PVX_097525	vir E	60	PVX_110300	vir E	50
PVX_102640	vir E	60	PVX_119210	vir E	50
PVX_103670	vir G	60	PVX_015635	vir E	50
PVX_124712	vir E	60	PVX_093720	vir E	50
PVX_124725	vir E	60	PVX_112125	pvpir H	50
PVX_169270	vir C	60	PVX_124705	vir E	50
			PVX_073690	vir E	50
			PVX_173270	Not clustered	50
			PVX_056690	vir K	50
			PVX_094250	vir E	50
			PVX_096980	Unclassified	50
			PVX_097525	vir E	50
