## Supplementary_Information for "Comparative clinical transcriptome of *pir* genes in severe *Plasmodium vivax* malaria": S3_Table.xlsx

### Sheet: Readme
Distinct pir genes upregulated in one disease group (at least 50%) compared with their status in the other disease group
Worksheet 1	Distinct pir genes upregulated in at least 50% CM group compared with their status in HDYS group
Worksheet 2	Distinct pir genes upregulated in at least 50% HDYS group compared with their status in CM group
PlasmoDB gene symbol v8.2	Gene symbol as per PlasmoDB v8.2
pir subfamily classification	pir subfamily classification as per Lopez et.al., 2013
Upregulation_CM group (n=5)	Percentage as well as number of CM patients' showing upregulation of pir genes
Downregulation_HDYS group (n=12)	Percentage as well as number of HDYS patients' showing downregulation of pir genes
Upregulation_HDYS group (n=12)	Percentage as well as number of HDYS patients' showing upregulation of pir genes
Downregulation_CM group (n=5)	Percentage as well as number of CM patients' showing downregulation of pir genes
NDE	Non-differentially expressed pir genes whose Log2 fold change value is between +1 and -1.

### Sheet: Worksheet 1
PlasmoDB gene symbol v8.2	pir subfamily classification	Upregulation_CM group (n=5)		Status in HDYS group (n=12)
				Upregulation		Downregulation		NDE
		Percentage (%)	No. of patients	Percentage (%)	No. of patients	Percentage (%)	No. of patients	Percentage (%)	No. of patients
PVX_005050	Not clustered	80	4	33.3	4	0	0	66.6	8
PVX_068690	pvpir H	80	4	33.3	4	0	0	66.6	8
PVX_097530	vir E	80	4	25	3	0	0	75	9
PVX_110295	vir E	80	4	25	3	41.7	5	33.3	4
PVX_001635	vir E	60	3	25	3	0	0	75	9
PVX_001645	vir E	60	3	33.3	4	16.7	2	50	6
PVX_017145	pvpir H	60	3	41.6	5	8.3	1	50	6
PVX_021180	pvpir H	60	3	16.6	2	0	0	83.3	10
PVX_029190	vir C	60	3	41.6	5	33.3	4	25	3
PVX_041690	vir E	60	3	33.3	4	0	0	66.6	8
PVX_095995	vir C	60	3	41.6	5	8.3	1	50	6
PVX_106215	pvpir H	60	3	33.3	4	0	0	66.6	8
PVX_107740	vir E	60	3	25	3	16.7	2	58.3	7
PVX_115480	vir B	60	3	8.3	1	0	0	91.7	11
PVX_119210	vir E	60	3	25	3	50	6	25	3
PVX_120840	Unclassified	60	3	41.6	5	8.3	1	50	6
PVX_161260	pvpir A	60	3	33.3	4	33.3	4	33.3	4

### Sheet: Worksheet 2
PlasmoDB gene symbol v8.2	pir subfamily classification	Upregulation_HDYS group (n=12)		Status in CM group (n=5)
				Upregulation		Downregulation		NDE
		Percentage (%)	No. of patients	Percentage (%)	No. of patients	Percentage (%)	No. of patients	Percentage (%)	No. of patients
PVX_086865	vir E	91.7	11	40	2	20	1	40	2
PVX_108770	vir C	75	9	20	1	20	1	60	3
PVX_012115	vir G	66.7	8	40	2	20	1	40	2
PVX_158260	vir E	66.7	8	40	2	0	0	60	3
PVX_004520	vir C	58.3	7	40	2	0	0	60	3
PVX_004525	vir C	58.3	7	40	2	0	0	60	3
PVX_020680	vir E	58.3	7	0	0	0	0	100	5
PVX_064690	vir I	58.3	7	40	2	20	1	40	2
PVX_075195	vir B	58.3	7	40	2	0	0	60	3
PVX_157260	vir E	58.3	7	40	2	0	0	60	3
PVX_170270	vir E	58.3	7	40	2	0	0	60	3
PVX_002485	vir E	50	6	0	0	0	0	100	5
PVX_009600	Not clustered	50	6	20	1	0	0	80	4
PVX_010105	vir E	50	6	20	1	40	2	40	2
PVX_050190	vir C	50	6	20	1	20	1	60	3
PVX_071190	vir G	50	6	20	1	20	1	60	3
PVX_102130	vir G	50	6	20	1	20	1	60	3
PVX_104180	vir E	50	6	0	0	100	5	0	0
PVX_101625	pvpir H	50	6	20	1	20	1	60	3
PVX_112645	pvpir A	50	6	0	0	0	0	100	5
PVX_121855	pvpir H	50	6	20	1	40	2	40	2
